# Future Sequon Finder - A novel approach for predicting future N-linked glycosylation sequons on viral surface proteins

**DOI:** 10.1101/2024.11.25.625313

**Authors:** Shane P. Bryan, Martin S. Zand

## Abstract

Influenza viruses are known to evade host immune responses by shielding vulnerable surface protein epitopes via N-linked glycosylation. A program titled *Future Sequon Finder* was developed to predict the locations in which glycan binding sites are most likely to emerge in future influenza hemagglutinin proteins. The predictive modeling approach considers how closely sites in currently circulating strains resemble glycosylation sequons genetically, the surface accessibility of those sites, and the site-specific mutation frequency of the amino acids within those sites that would need to change to generate a glycosylation sequon. The efficacy of this model is tested using historic human H1N1 and H3N2 influenza strains along with swine H1N1 strains. Through this analysis, it is revealed that glycosylation addition events in influenza hemagglutinin proteins are almost always the result of single nucleotide mutation events. It is also revealed that site-specific mutation frequency and surface accessibility are powerful predictors of which sites will become glycosylated in human influenza viruses when considered with the genetic composition of the sites in question. Having been designed to incorporate these factors, the program successfully predicted almost every historic sequon addition event and, in the case of the human strains, ranked them highly among falsely predicted sequons. After demonstrating the model’s power with historical data, the program is used to predict future HA glycosylation sequon locations based on currently circulating human influenza viruses.
