## Supplementary material for "Future Sequon Finder - A novel approach for predicting future N-linked glycosylation sequons on viral surface proteins": Infleunza_Analysis_Sequences.csv

strain_name	nucleotide_sequence	source	subtype	analysis_group	host_species
A/NewYorkCity/2/1918	ATGGAGGCAAGACTACTGGTCTTGTTATGTGCATTTGCAGCTACAAATGCAGACACAATATGTATAGGCTACCATGCGAATAACTCAACCGACACTGTTGACACAGTACTCGAAAAGAATGTGACCGTGACACACTCTGTTAACCTGCTCGAAGACAGCCACAACGGAAAACTATGTAAATTAAAAGGAATAGCCCCATTACAATTGGGGAAATGTAATATCGCCGGATGGCTCTTGGGAAACCCGGAATGCGATTTACTGCTCACAGCGAGCTCATGGTCCTATATTGTAGAAACATCGAACTCAGAGAATGGAACATGTTACCCAGGAGATTTCATCGACTATGAAGAACTGAGGGAGCAATTGAGCTCAGTGTCATCGTTCGAAAAATTCGAAATA…	GISAID	H1N1	historic	human
A/Wilson-Smith/1933	ATGAAGGCAAGACTACTGGTCCTGTTATGTGCACTTGCAGCTACAGATGCAGACACAATATGTATAGGCTACCATGCGAACAACTCAACCGACACTGTTGACACACTACTCGAGAAGAATGTGACAGTGACACATTCTGTTAACCTGCTCGAAGACAGCCACAACGGGAAACTATGTAAATTAAAAGGAATAGCCCCACTACAATTGGGGAAATGTAACATCGCCGGATGGCTCTTGGGAAACCCAGAATGCGACTCACTGCTTCCAGCGAGATCATGGTCCTACATTGTAGAAACACCAAACTCTGAGAATGGAGCATGTTATCCAGGAGATTTCATCGACTATGAGGAACTGAAGGAGCAATTGAGCTCAGTATCATCATTAGAAAGATTCGAAATA…	BVBRC	H1N1	historic	human
A/PuertoRico/8/1934	ATGAAGGCAAACCTACTGGTCCTGTTATGTGCACTTGCAGCTGCAGATGCAGACACAATATGTATAGGCTACCATGCGAACAATTCAACCGACACTGTTGACACAGTACTCGAGAAGAATGTGACAGTGACACACTCTGTTAACCTGCTCGAAGACAGCCACAACGGAAAACTATGTAGATTAAAAGGAATAGCCCCACTACAATTGGGGAAATGTAACATCGCCGGATGGCTCTTGGGAAACCCAGAATGCGACCCACTGCTTCCAGTGAGATCATGGTCCTACATTGTAGAAACACCAAACTCTGAGAATGGAATATGTTATCCAGGAGATTTCATCGACTATGAGGAGCTGAGGGAGCAATTGAGCTCAGTGTCATCATTCGAAAGATTCGAAATA…	BVBRC	H1N1	historic	human
A/Melbourne/JY2/1935	ATGAAGGCAAGACTACTGATCCTGTTGTGTGCACTTGCAGCTACAGATGCAGACACAATATGTATAGGCTACCATGCGAACAATTCAACCGACACTGTTGACACAGTACTCGAGAAGAATGTGACAGTGACACACTCTGTTAACCTGCTCGAAGACAGCCACAACGGGAAACTATGTAGATTAAAAGGAATAGCCCCACTACAATTGGGGAAATGTAACATCGCCGGATGGCTCTTGGGAAACCCAGAATGCGACTCATTGCTTCCAGCGAGTTCATGGTCCTACATTGTAGAAACACCAAACTCTAAGAATGGAATATGTTATCCAGGAGATTTCATCGACTATGAGGAACTGAGGGAGCAATTGAGCTCAGTATCATCATTCGAAAGATTCGAAATA…	BVBRC	H1N1	historic	human
A/Hickox/JY2/1940	ATGAAAGCAAAACTACTGATCCTGTTATGTGCACTTTCAGCCACAGATGCAGACACAATATGTATAGGCTACCATGCGAACAACTCAACCGACACTGTTGACACAGTACTCGAAAAGAATGTGACAGTGACACACTCTGTAAACCTACTCGAAGACAGCCACAACGGGAAATTATGCAGATTAAAAGGAATAGCCCCACTACAATTGGGGAAATGTAACATTGCCGGATGGATCTTAGGAAACCCAGAATGCGAATCACTGCTTTCTAAGAGATCATGGTCCTACATTGCAGAAACACCAAACTCTGAGAATGGAACATGTTACCCAGGAGATTTCGCCGACTATGAGGAACTGAGGGAGCAATTGAGCTCAGTATCATCATTCGAGAGATTCGAAATA…	BVBRC	H1N1	historic	human
A/Bellamy/JY2/1942	ATGAAGGCAAGACTACTGGTCCTGTTATGTGCAATTGCAGCTACAGATGCAGACACAATATGTATAGGCTACCATGCGAACAACTCAACCGACACTGTTGACACAATACTCGAAAAGAATGTGACAGTGACACACTCTGTCAACCTGCTCGAAGACAGCCACAACGGGAAATTATGTAGATTAAAAGGGATAGCCCCACTACAATTGGGGAAATGTAACATTGCCGGATGGATCTTGGGAAATCCAGAATGCGAATCACTGCTTTCAGAGAGATCATGGTCCTACATTGTAGAAACACCAAACTCTGAGAATGGAACATGTTACCCAGGAGATTTCATCGACTATGAGGAACTGAGAGAGCAATTGAGCTCAGTAACATCATTCGAAAGATTCGAAATA…	BVBRC	H1N1	historic	human
A/Weiss/JY2/1943	ATGAAGGCAAGACTACTGGTCCTGTTATGTGCACTTGCAGCTACAGATGCAGACACAATATGTATAGGCTATCATGCGAACAACTCAACCGATACTGTTGACACAATACTCGAAAAGAATGTGACAGTGACACACTCTGTCAACCTACTCGAAGACAGCCACAACGGGAAATTATGTAGATTAAAAGGAATAGCCCCACTACAATTGGGGAAATGTAACATTGCTGGATGGATCCTGGGAAACCCAGAATGCGAATCACTGCTTTCAGAGAGATCATGGTCCTACATTGTTGAAATACCAAACTCTGAGAATGGAACATGTTACCCAGGAGATTTTACCGACTATGAGGAACTGAGGGAGCAATTGAGCTCTGTATCATCATTCGAAAGATTCGAAATA…	BVBRC	H1N1	historic	human
A/Cameron/JY2/1946	ATGAAAGCAAAACTACTGATCCTGTTATGTGCACTTTCAGCCACAGATGCAGACACAATATGTATAGGCTACCATGCGAACAACTCAACCGACACTGTTGACACAGTACTCGAAAAGAATGTGACAGTGACACACTCTGTAAACCTACTCGAAGACAGCCACAACGGGAAATTATGCAGATTAAAAGGAATAGCCCCACTACAATTGGGGAAATGTAACATTGCCGGATGGATCTTAGGAAACCCAGAATGCGAATCACTGCTTTCTAAGAGATCATGGTCCTACATTGCAGAAACACCAAACTCTGAGAATGGAACATGTTACCCAGGAGATTTCGCCGACTATGAGGAACTGAGGGAGCAATTGAGCTCAGTATCATCATTCGAGAGATTCGAAATA…	BVBRC	H1N1	historic	human
A/FortMonmouth/1-JY2/1947	ATGAAAGCAAAACTACTGATCCTGTTATGTGCACTTACAGCTACAGATGCAGACACAATATGTATAGGCTACCATGCGAACAACTCAACCGACACTGTTGACACAGTACTCGAAAAGAATGTGACAGTGACACACTCTGTAAACCTACTCGAAGACAGCCACAACGGGAAATTATGCAGATTAAAAGGAATAGCCCCACTACAATTGGGGAAATGTAACATTGCCGGATGGATCTTAGGAAACCCAGAATGCGAATCACTGCTTTCTAAGAGATCATGGTCCTACATTGCAGAAACACCAAACTCTGAGAATGGAGCATGTTACCCAGGAGATTTCGCCGACTATGAGGAACTGAGGGAGCAATTGAGCTCAGTGTCATCATTCGAGAGATTCGAAATA…	BVBRC	H1N1	historic	human
A/Malaysia/JY2/1954	ATGAAAGCAAGACTACTGATCCTGTTATGTGCACTTTCAGCTACAGATGCAGACACAATATGTATAGGCTACCATGCGAACAATTCAACCGACACTGTTGACACAGTACTCGAAAAGAATGTGACAGTGACACACTCTGTAAACCTACTCGAAGACAGCCACAACGGGAAATTATGCAGATTAAAAGGAATAGCCCCACTACAATTGGGGAAATGTAACATTGCCGGATGGATCTTGGGAAACCCAGAATGCGAATCATTGCTCTCTAATAGATCATGGTCCTACATTGCAGAAACACCAAACTCTGAGAATGGAATATGTTACCCAGGAGATTTCGCCGACTATGAGGAACTGAGGGAGCAATTGAGCTCAGTATCATCATTCGAGAGATTCGAAATA…	BVBRC	H1N1	historic	human
A/Denver/JY2/1957	ATGAAAGCAAAACTACTGATCCTGTTATGTGCACTTTCCGCTACAGATGCAGACACAATATGTATAGGCTACCATGCAAACAATTCAACCGACACTGTTGACACAGTACTCGAGAAGAATGTGACAGTGACACACTCTGTAAACCTACTCGAAGACAGCCACAATGGGAAATTATGCAGATTAAAAGGAAAAGCCCCACTACAATTGGGGAACTGTAACATTGCCGGATGGGTCTTAGGAAACCCAGAATGCGAATCATTGCTCTCCAATAGATCATGGTCCTACATTGCAGAAACACCAAACTCTGAGAATGGGACATGCTACCCAGGGGATTTCGCCGACTATGAGGAACTGAGGGAGCAATTGAGCTCAGTATCATCATTCGAGAGATTCGAAATA…	BVBRC	H1N1	historic	human
A/USSR/90/1977	ATGAAAGCAAAACTACTGGTCCTGTTATGTGCACTTTCAGCTACAGATGCAGACACAATATGTATAGGCTACCATGCGAACAACTCAACCGACACTGTTGACACAGTACTCGAAAAGAACGTGACAGTGACACACTCTGTCAACCTACTTGAGGACAGTCACAACGGAAAACTATGCAGACTAAAAGGAATAGCCCCACTACAATTGGGGAAATGCAACATTGCCGGATGGATCTTAGGAAACCCAGAATGCGAATCACTGTTTTCTAAGAAATCATGGTCCTACATTGCAGAAACACCAAACTCCGAGAATGGAACATGTTACCCAGGATATTTCGCCGACTATGAGGAATTGAGGGAGCAATTGAGCTCAGTATCATCATTCGAGAGATTCGAAATA…	BVBRC	H1N1	historic	human
A/Tonga/14/1984	ATGAAAGCAAAACTACTGGTCCTGTTATGTGCACTCTCAGCTACAGATGCAGACACAATATGTATAGGCTACCATGCGAACAACTCAACCGACACTGTTGACACAGTACTCGAAAAGAACGTGACAGTGACACACTCTGTCAACCTACTTGAGGACAATCACAACGGGAAACTATGCAAACTAAAAGGAATAGCGCCACTACAATTGGGGAAATGCAGCATTGCCGGATGGATCTTAGGAAACCCAGAATGCGAATCACTGTTTTCTAAGAAATCATGGTCCTACATTGCAGAAACACCAAACTCCGAGAATGGAACATGTTACCCAGGGTATTTCGCCGACTATGAAGAACTGAGGGAACAATTGAGTTCAGTATCATCATTCGAGAGATTCGAAATA…	GISAID	H1N1	historic	human
A/Memphis/1/1987	ATGAAAGCAAAACTACTAGTCCTGTTATGTGCATTTACAGCTACAGATGCAGACACAATATGTATAGGCTACCATGCGAACAACTCAACCGACACTGTTGACACAGTACTTGAAAAGAACGTGACAGTGACACACTCTGTCAACCTACTTGAGGACAGTCACAACGGAAAACTATGTCGACTAAAAGGAATAGCCCCACTACAATTGGGTAATTGCAGTATTGCCGGATGGATTTTAGGAAACCCAGAATGCGAATCACTGTTTTCTAAGAAATCATGGTCCTACATTGCAGAAACACCAAACTCCGAGAATGGAACATGTTACCCAGGGTATTTCGCTGACTATGAGGAACTGAGGGAGCAATTGAGTTCAGTATCATCATTCGAGAGATTCGAAATA…	GISAID	H1N1	historic	human
A/Texas/36-JY2/1991	ATGAAAGCAAAACTACTAGTCCTGTTATGTGCATTTACAGCTACATATGCAGACACAATATGTATAGGCTACCATGCGAACAACTCAACCGACACTGTTGACACAGTACTTGAGAAGAACGTGACAGTGACACACTCTGTCAACCTACTTGAGGACAGTCACAACGGAAAACTATGTCGACTAAAGGGAATAGCCCCACTACAATTGGGTAATTGCAGCGTTGCCGGATGGATCTTAGGAAACCCAAAATGCGAATCACTGTTTTCTAAGGAATCATGGTCCTACATTGCAGAAACACCAAACCCTGAGAATGGAACATGTTACCCAGGGTATTTCGCCGACTATGAGGAACTGAGGGAGCAATTGAGTTCAGTATCATCATTCGAGAGATTCGAAATA…	BVBRC	H1N1	historic	human
A/Brisbane/59/2007	ATGAAAGTAAAACTACTGGTCCTGTTATGCACATTTACAGCTACATATGCAGACACAATATGTATAGGCTACCATGCTAACAACTCGACCGACACTGTTGACACAGTACTTGAAAAGAATGTGACAGTGACACACTCTGTCAACCTGCTTGAGAACAGTCACAATGGAAAACTATGTCTATTAAAAGGAATAGCCCCACTACAATTGGGTAATTGCAGCGTTGCCGGGTGGATCTTAGGAAACCCAGAATGCGAATTACTGATTTCCAAGGAGTCATGGTCCTACATTGTAGAAAAACCAAATCCTGAGAATGGAACATGTTACCCAGGGCATTTCGCTGACTATGAGGAACTGAGGGAGCAATTGAGTTCAGTATCTTCATTTGAGAGGTTCGAAATA…	BVBRC	H1N1	historic	human
A/California/07/2009	ATGAAGGCAATACTAGTAGTTCTGCTATATACATTTGCAACCGCAAATGCAGACACATTATGTATAGGTTATCATGCGAACAATTCAACAGACACTGTAGACACAGTACTAGAAAAGAATGTAACAGTAACACACTCTGTTAACCTTCTAGAAGACAAGCATAACGGGAAACTATGCAAACTAAGAGGGGTAGCCCCATTGCATTTGGGTAAATGTAACATTGCTGGCTGGATCCTGGGAAATCCAGAGTGTGAATCACTCTCCACAGCAAGCTCATGGTCCTACATTGTGGAAACACCTAGTTCAGACAATGGAACGTGTTACCCAGGAGATTTCATCGATTATGAGGAGCTAAGAGAGCAATTGAGCTCAGTGTCATCATTTGAAAGGTTTGAGATA…	BVBRC	H1N1	historic	human
A/Colorado/14/2015	ATGAAGGCAATACTAGTAGTTCTGCTATACACATTTGCAACCGCAAATGCAGACACATTATGTATAGGTTATCATGCGAACAATTCAACAGACACTGTAGACACAGTACTAGAAAAGAATGTAACAGTAACACACTCTGTTAACCTTCTAGAAGACAAGCATAACGGGAAACTATGCAAACTAAGAGGGGTACCCCCATTGCATTTGGGTAAATGTAACATTGCTGGCTGGATCCTGGGAAATCCAGAGTGTGAATCACTCTCCACAGCAAGTTCATGGTCCTACATTGTGGAAACATCTAGTTCAGACAATGGAACGTGTTACCCAGGAGATTTCATCAATTATGAGGAGCTAAGGGAGCAATTGAGCTCAGTGTCATCATTTGAGAGATTTGAGATA…	GISAID	H1N1	historic	human
A/Virginia/22/2016	ATGAAGGCAATACTAGTAGTTCTGCTATATACATTTACAACCGCAAATGCAGACACATTATGTATAGGTTATCATGCGAACAATTCAACAGACACTGTAGACACAGTACTAGAAAAGAATGTAACAGTAACACACTCTGTTAATCTTCTGGAAGACAAGCATAACGGAAAACTATGCAAACTAAGAGGGGTAGCCCCATTGCATTTGGGTAAATGTAACATTGCTGGCTGGATCCTGGGAAATCCAGAGTGTGAATCACTCTCCACAGCAAGTTCATGGTCCTACATTGTGGAAACATCTAATTCAGACAATGGAACATGTTACCCAGGAGATTTCATCAATTATGAGGAGCTAAGAGAGCAATTGAGCTCAGTGTCATCATTTGAAAGGTTTGAAATA…	GISAID	H1N1	historic	human
A/Netherlands/10070/2024	ATGAAGGCAATACTAGTAGTTATGCTGTATACATTTACAACCGCAAATGCAGACACATTATGTATAGGTTATCATGCGAACAATTCAACAGACACTGTGGACACAGTACTAGAAAAGAATGTAACAGTAACACACTCTGTCAATCTTCTAGAAGACAAGCATGACGGAAAACTATGCAAACTAAGAGGGGTAGCCCCATTGCATTTGGGTCAATGTAACATTGCTGGCTGGATCCTGGGAAATCCAGAGTGTGAATCACTCTCCACAGCAAGATCATGGTCCTACATTGTGGAAACATCTAATTCAGATAATGGAACTTGTTACCCAGGAGATTTCATCAATTATGAGGAGCTAAGAGAGCAATTGAGCTCAGTGTCATCATTTGAAAGGTTTGAAATA…	GISAID	H1N1	historic	human
A/Hong Kong/1/1968	ATGAAGACCATCATTGCTTTGAGCTACATTTTCTGTCTGGCTCTCGGCCAAGACCTTCCAGGAAATGACAACAGCACAGCAACGCTGTGCCTGGGACATCATGCGGTGCCAAACGGAACACTAGTGAAAACAATCACAGATGATCAGATTGAAGTGACTAATGCTACTGAGCTAGTTCAGAGCTCCTCAACGGGGAAAATATGCAACAATCCTCATCGAATCCTTGATGGAATAGACTGCACACTGATAGATGCTCTATTGGGGGACCCTCATTGTGATGTTTTTCAAAATGAGACATGGGACCTTTTCGTTGAACGCAGCAAAGCTTTCAGCAACTGTTACCCTTATGATGTGCCAGATTATGCCTCCCTTAGGTCACTAGTTGCCTCGTCAGGCACT…	BVBRC	H3N2	historic	human
A/Udorn/307/1972	ATGAAGACTATCATTGCTTTGAGCTACATTTTCTGTCTGGTTCTCGGCCAAGACTTTCCAGGAAATGACAACAGCACAGCAACGCTGTGCCTGGGACATCATGCGGTGCCAAACGGAACACTAGTGAAAACAATCACAAATGATCAGATTGAAGTGACTAATGCTACTGAGCTGGTTCAGAGTTCCTCAACGGGGAAAATATGCAACAATCCTCATCGAATCCTTGATGGAATAGACTGCACACTGATAGATGCTCTATTGGGGGACCCTCATTGTGATGGCTTTCAAAATGAGACATGGGACCTTTTCGTTGAACGCAGCAAAGCTTTCAGCAACTGTTACCCTTATGATGTGCCAGATTATGCCTCCCTTAGGTCACTAGTTGCCTCGTCAGGCACT…	BVBRC	H3N2	historic	human
A/Victoria/3/1975	ATGAAGACTATCATTGCTTTGAGCTACATTTTCTGTCTGGTTTTCGCCCAAGACCTTCCAGGAAATGACAACAACAGCACAGCAACGCTGTGCCTGGGACATCATGCGGTGCCAAACGGAACGCTAGTGAAAACAATCACGAATGATCAGATTGAAGTGACTAATGCTACTGAGCTGGTTCAGAGTTCCTCAACGGGTAAAATATGCAACAATCCTCATCGAATCCTTGATGGAATAAACTGCACACTGATAGATGCTCTATTGGGGGACCCTCATTGTGATGGATTTCAAAATGAGAAATGGGACCTTTTCGTTGAACGCAGCAAAGCTTTCAGCAACTGTTACCCTTATGATGTGCCAGATTATGCCTCCCTTAGGTCACTAGTTGCCTCGTCAGGC…	BVBRC	H3N2	historic	human
A/Bangkok/1/1979	ATGAAGACTATCATTGCTTTGAGCTACATTTTCTGTCTGGTTTTCGCCCAAAACCTTCCCGGAAATGACAACAGCACAGCAACGCTGTGCCTGGGACACCATGCAGTGCCAAACGGAACGCTAGTGAAAACAATCACGAATGATCAGATTGAAGTGACTAATGCTACTGAGCTGGTTCAGAGTTCCTCAACAGGTAGAATATGCGACAGTCCTCACCGAATCCTTGATGGGAAAAACTGCACACTGATAGATGCTCTATTGGGAGACCCTCATTGTGATGGCTTTCAAAATGAGAAATGGGACCTTTTTGTTGAACGCAGCAAAGCTTTCAGCAACTGTTACCCTTATGATGTGCCAGATTATGCCTCCCTTAGGTCACTAGTTGCCTCGTCAGGCACC…	BVBRC	H3N2	historic	human
A/Philippines/2/1982	ATGAAGACTATCATTGCTTTGAGCTACATGTTCTGTCTGGTTTTCGCCCAAAACCTTCCCGGAAATGACAACAGCACAGCAACGCTGTGCCTGGGACATCATGCAGTGCCAAACGGAACGCTAGTGAAAACAATCACGAATGATCAGATTGAAGTGACTAATGCTACTGAGCTGGTTCAGAGTTCCTCAACAGGTAGGATATGCGACAGTCCTCACCGAATCCTTGATGGGAAAAACTGCACACTGATAGATGCTCTATTGGGAGACCCTCATTGTGATGGCTTCCAAAATGAGAAATGGGACCTTTTTGTTGAACGCAGCAAAGCTTTCAGCAACTGTTACCCTTATGATGTGCCAGATTATGCCTCCCTTAGGTCACTAGTTGCCTCATCAGGCACC…	BVBRC	H3N2	historic	human
A/Beijing/32/1992	ATGAAGACTATCATTGCTTTGAGCTACATTTTATGTCTGGTTTTCGCTCAAAAACTTCCCGGAAATGACAACAGCACAGCAACGCTGTGCCTGGGACATCATGCAGTGCCAAACGGAACGCTAGTGAAAACAATCACGAATGATCAAATTGAAGTGACTAATGCTACTGAGCTGGTTCAGAGTTCCTCAACAGGTAGAATATGCGACAGTCCTCACCGAATCCTTGATGGAAAAAACTGCACACTGATAGATGCTCTATTGGGAGACCCTCATTGTGATGGCTTCCAAAATAAGGAATGGGACCTTTTTGTTGAACGCAGCAAAGCTTACAGCAACTGTTACCCTTATGATGTACCGGATTATGCCTCCCTTAGGTCACTAGTTGCCTCATCAGGCACC…	BVBRC	H3N2	historic	human
A/Harbin/15/1992	ATGAAGACTATCATTGCTTTGAGCTACATTTCATGTCTGGTTTTCGCTCAAAAACTTCCCGGAAATGACAACAGCACAGCAACGCTGTGCCTGGGACATCATGCAGTGCCAAACGGAACGCTAGTGAAAACAATCACGAATGATCAAATTGAAGTGACTAATGCTACTGAGCTGGTACAGAGTTCCTCAACAGGTAGAATATGCGACAGTCCTCACCGAATCCTTGATGGAAAAAACTGCACACTGATAGATGCTCTATTGGGAGACCCTCATTGTGATGGCTTCCAAAATAAGGAATGGGACCTTTTTGTTGAACGCAGCAAAGCTTACAGCAACTGTTACCCTTATGATGTGCCGGATTATGCCTCCCTTAGGTCACTAGTTGCCTCATCAGGCACC…	BVBRC	H3N2	historic	human
A/Nanchang/933/1995	ATGAAGACTATCATTGCTTTGAGCTACATTTTATGTCTGGTTTTCGCTCAAAAACTTCCCGGAAATGACAACAGCACGGCAACGCTGTGCCTGGGACACCATGCAGTGCCAAACGGAACGCTAGTGAAAACAATCACGAATGACCAAATTGAAGTGACTAATGCTACTGAGCTGGTTCAGAGTTCCTCAACAGGTAGAATATGCGACAGTCCTCACCGAATCCTTGATGGAAAAAACTGCACACTGATAGATGCTCTATTGGGAGACCCTCATTGTGATGGCTTCCAAAATAAGGAGTGGGACCTTTTTGTTGAACGCAGCAAAGCTTACAGCAACTGTTACCCTTATGATGTGCCGGATTATGCTTCCCTTAGGTCACTAGTTGCCTCATCCGGCACC…	BVBRC	H3N2	historic	human
A/Sydney/5/1997	ATGAAGACTATCATTGCTTTGAGCTACATTTTATGTCTGGTTTTCGCTCAAAAAATTCCCGGAAATGACAACAGCACGGCAACGCTGTGCCTGGGACACCATGCAGTGCCAAACGGAACGCTAGTGAAAACAATCACGAATGACCAAATTGAAGTGACTAATGCTACTGAGCTGGTTCAGAGTTCCTCAACAGGTAGAATATGCGACAGTCCTCACCGAATCCTTGATGGAGAAAACTGCACACTGATAGATGCTCTATTGGGAGACCCTCATTGTGATGGCTTCCAAAATAAGGAATGGGACCTTTTTGTTGAACGCAGCAAAGCCTACAGCAACTGTTACCCTTATGATGTGCCGGATTATGCCTCCCTTAGGTCACTAGTTGCCTCATCCGGCACC…	BVBRC	H3N2	historic	human
A/Moscow/10/1999	ATGAAGACTATCATTGCTTTGAGCTACATTTTATGTCTGGTTTTCGCTCAAAAACTTCCCGGAAATGACAACAGCACGGCAACGCTGTGCCTGGGACACCATGCAGTGCCAAACGGAACGCTAGTGAAAACAATCACGAATGACCAAATTGAAGTGACTAATGCTACTGAGCTGGTTCAGAGTTCCTCAACAGGTAGAATATGCGACAGTCCTCACCAAATCCTTGATGGAGAAAACTGCACACTGATAGATGCTCTATTGGGAGACCCACATTGTGATGGCTTCCAAAATAAGGAATGGGACCTTTTTGTTGAACGCAGCAAAGCCTACAGCAACTGTTACCCTTATGATGTGCCGGATTATGCCTCCCTTAGGTCACTAGTTGCCTCATCCGGCACC…	BVBRC	H3N2	historic	human
A/Ulan Ude/01/2000	ATGAAGACTATCATTGCTTTGAGCTACATTTTATGTCTGGTTTTCGCTCAAAAACTTCCCGTAAATGACAACAGCACGGCAACGCTGTGCCTGGGACACCATGCAGTGCCAAACGGAACGCTAGTGAAAACAATCACGAATGACCACATTGAAGTGACTAATGCTACTGAGCTGGTTCAGAGTTCCTCAACAGGTAGAATATGCGACAGTCCTCACCAAATCCTTGATGGAGAAAACTGCACACTAATAGATGCTCTATTGGGAGACCCTCATTGTGATGGCTTCCAAAATAAGGAATGGGACCTTTTTGTTGAACGCAGCACAGCCTACAGCAACTGTTACCCTTATGATGTGCCGGATTATGCCTCCCTTAGGTCACTAGTTGCCTCATCCGGCACA…	BVBRC	H3N2	historic	human
A/Brisbane/10/2007	ATGAAGACTATCATTGCTTTGAGCTACATTCTATGTCTGGTTTTCACTCAAAAACTTCCCGGAAATGACAACAGCACGGCAACGCTGTGCCTTGGGCACCATGCAGTACCAAACGGAACGATAGTGAAAACAATCACGAATGACCAAATTGAAGTTACTAATGCTACTGAGCTGGTTCAGAGTTCCTCAACAGGTGAAATATGCGACAGTCCTCATCAGATCCTTGATGGAGAAAACTGCACACTAATAGATGCTCTATTGGGAGACCCTCAGTGTGATGGCTTCCAAAATAAGAAATGGGACCTTTTTGTTGAACGCAGCAAAGCCTACAGCAACTGTTACCCTTATGATGTGCCGGATTATGCCTCCCTTAGGTCACTAGTTGCCTCATCCGGCACA…	BVBRC	H3N2	historic	human
A/Wisconsin/15/2009	ATGAAGACTATCATTGCTTTGAGCTACATTCTATGTCTGGTTTTCGCTCAAAAACTTCCTGGAAATGACAACAGCACGGCAACGCTGTGCCTTGGGCACCATGCAGTACCAAACGGAACGATAGTGAAAACAATCACGAATGACCAAATTGAAGTTACTAATGCTACTGAGCTGGTTCAGAGTTCCTCAACAGGTGAAATATGCGACAGTCCTCATCAGATCCTTGATGGAAAAAACTGCACACTAATAGATGCTCTATTGGGAGACCCTCAGTGTGATGGCTTCCAAAATAAGAAATGGGACCTTTTTGTTGAACGCAGCAAAGCCTACAGCAACTGTTACCCTTATGATGTGCCGGATTATGCCTCCCTTAGGTCACTAGTTGCCTCATCCGGCACA…	BVBRC	H3N2	historic	human
A/Victoria/361/2011	ATGAAGACTATCATTGCTTTGAGCCACATTCTATGTCTGGTTTTCGCTCAAAAACTTCCTGGAAATGACAACAGCACGGCAACGCTGTGCCTTGGGCACCATGCAGTACCAAACGGAACGATAGTGAAAACAATCACGAATGACCAAATTGAAGTTACTAATGCTACTGAGCTGGTTCAGAATTCCTCAATAGGTGAAATATGCGACAGTCCTCATCAGATCCTTGATGGAGAAAACTGCACACTAATAGATGCTCTATTGGGAGACCCTCAGTGTGATGGCTTCCAAAATAAGAAATGGGACCTTTTTGTTGAACGAAGCAAAGCCTACAGCAACTGTTACCCTTATGATGTGCCGGATTATGCCTCCCTTAGGTCACTAGTTGCCTCATCCGGCACA…	BVBRC	H3N2	historic	human
A/Wyoming/11/2014	ATGAAGACTATCATTGCTTTGAGCTACATTCTATGTCTGGTTTTCGCTCAAAAAATTCCTGGAAATGACAATAGCACGGCAACGCTGTGCCTTGGGCACCATGCAGTACCAAACGGAACGATAGTGAAAACAATCACAAATGACCGAATTGAAGTTACTAATGCTACTGAGCTGGTTCAGAATTCCTCAATAGGTGAAATATGCGACAGTCCTCATCAGATCCTTGATGGAGAAAACTGCACACTAATAGATGCTCTATTGGGAGACCCTCAGTGTGATGGCTTTCAAAATAAGAAATGGGACCTTTTTGTTGAACGAAGCAAAGCCTACAGCAACTGTTACCCTTATGATGTGCCGGATTATGCCTCCCTTAGGTCACTAGTTGCCTCATCCGGCACA…	GISAID	H3N2	historic	human
A/Germany/13247/2022	ATGAAGACTATCATTGCTTTGAGCAACATTCTATGTCTTGTTTTCGCTCAAAAAATACCTGGAAATGACAATAGCACGGCAACGCTGTGCCTAGGGCACCATGCAGTACCAAACGGAACGATAGTGAAAACAATCACAAATGACCGAATTGAAGTTACTAATGCTACTGAGTTGGTTCAGAATTCATCAATAGGTGAAATATGCGGCAGTCCTCATCAGATCCTTGATGGAGGGAACTGCACACTAATAGATGCTCTATTGGGGGACCCTCAGTGTGACGGCTTTCAAAATAAGGAATGGGACCTTTTTGTTGAAAGAAGCAGAGCCAACAGCAACTGTTACCCTTATGATGTGCCGGGTTATGCCTCCCTTAGGTCACTAGTTGCCTCATCCGGCACA…	GISAID	H3N2	historic	human
A/Bangkok/P3993/2023	ATGAAGGCTATCATTGCTTTGAGCAACATTCTATGTCTTGTTTTCGCTCAAAAAATACCTGGAAATGACAATAGCACAGCAACGCTGTGCCTTGGGCACCATGCAGTACCAAACGGAACGATAGTGAAAACAATCACAAATGACCGAATTGAAGTTACTAATGCTACTGAGTTGGTTCAGAATTCATCAATAGGTAAAATATGCAACAGTCCTCATCAGATCCTTGATGGAGGGAACTGCACACTAATAGATGCTCTATTGGGGGACCCTCAGTGTGACGGCTTTCAAAATAAGGAATGGGACCTTTTTGTTGAACGAAGCAGAGCCAACAGCAGCTGTTACCCTTATGATGTGCCGGATTATGCCTCCCTTAGGTCACTAGTTGCCTCATCCGGAACA…	GISAID	H3N2	historic	human
A/Netherlands/10098/2024	ATGAAGGCTATCATTGCTTTGAGCAACATTCTATGTCTTGTTTTCGCTCAAAAAATACCTGGAAATGACAATAGCACGGCAACGCTGTGCCTTGGGCACCATGCAGTACCAAACGGAACGATAGTGAAAACAATCACAAATGACCGAATTGAAGTTACTAATGCTACTGAGTTGGTTCAGAATTCATCAATAGGTAAAATATGCAACAGTCCTCATCAGATCCTTGATGGAGGGAACTGCACACTAATAGATGCTCTATTGGGGGACCCTCAGTGTGACGGCCTTCAGAATAAGGAATGGGACCTTTTTGTTGAACGAAGCAGAGCCAACAGCAGCTGTTACCCTTATGATGTGCCGGATTATGCCTCCCTTAGGTCACTAGTTGCCTCATCCGGAACA…	GISAID	H3N2	historic	human
A/Netherlands/10114/2024	ATGAAGGCAATACTAGTAGTTATGCTGTATACATTTACAACCGCAAATGCAGACACATTATGTATAGGTTATCATGCGAACAATTCAACAGACACTGTGGACACAGTACTAGAAAAGAATGTAACAGTAACACACTCTGTCAATCTTCTAGAAGACAAGCATAACGGAAAACTATGCAAACTAAGAGGGGTAGCCCCATTGCATTTGGGTCAATGTAACATTGCTGGCTGGATCTTGGGAAATCCAGAGTGTGAATCACTCTCCACAGCAAGGTCATGGTCCTACATTGTGGAAACATCTAATTCAGACAATGGAACGTGTTACCCAGGAGATTTCATCAATTATGAGGAGCTAAGAGAGCAATTGAGCTCAGTGTCATCATTTGAAAGGTTTGAAATA…	GISAID	H1N1	future	human
A/Curacao/10079/2024	ATGAAGGCAATACTAGTAGTTATGCTGTATACATTTACAACCGCAAATGCAGACACATTATGTATAGGTTATCATGCGAACAATTCAACAGACACTGTGGACACAGTACTAGAAAAGAATGTAACAGTAACACACTCTGTCAATCTTCTAGAAGACAAGCATGACGGAAAACTATGCAAACTAAGAGGGGTAGCCCCATTGCATTTGGGTCAATGTAACATTGCTGGCTGGATCCTGGGAAATCCAGAGTGTGAATCACTCTCCACAGCAAGATCATGGTCCTACATTGTGGAAACATCTAATTCAGATAATGGAACTTGTTACCCAGGAGATTTCATCAATTATGAGGAGCTAAGAGAGCAATTGAGCTCAGTGTCATCATTTGAAAGGTTTGAAATA…	GISAID	H1N1	future	human
A/Aragon/102/2024	ATGAAGGCAATACTAGTAGTTATGCTGTATACATTTACAACCGCAAATGCAGACACATTATGTATAGGTTATCATGCGAACAATTCAACAGACACTGTGGACACTGTACTAGAAAAGAATGTAACAGTAACACACTCTGTCAATCTTCTAGAAGATAAGCATAACGGAAAACTATGCAAACTAAGAGGGGTAGCCCCATTGCATTTGGGTCAATGTAACATTGCTGGCTGGATCCTAGGAAATCCAGAGTGTGAATCACTCTCCACAGCAAGATCATGGTCCTACATTGTGGAAACATCTAATTCAGACAATGGAACTTGTTACCCAGGAGATTTCATCAATTATGAGGAGCTAAGAGAGCAATTGAGCTCAGTGTCATCATTTGAAAGGTTTGAAATA…	GISAID	H1N1	future	human
A/Bayern/33/2024	ATGAAGGCAATACTAGTAGTTATGCTGTATACACTTACAACCGCAAATGCAGACACATTATGTATAGGTTATCATGCGAACAATTCAACAGACACTGTGGACACAGTACTAGAAAAGAATGTAACAGTAACACACTCTGTCAATCTTCTAGAAGACAAGCATAACGGAAAGCTATGCAAACTAAGAGGGATAGCCCCATTGCATTTAGGTCAATGTAACATTGCTGGCTGGATCCTGGGAAATCCAGAGTGTGAATCACTCTCCACAGCAAGATCATGGTCCTACATTGTGGAAACATCTAATTCAGACAATGGAACTTGTTACCCAGGAGATTTCACCAATTATGAGGAGCTAAGAGAGCAATTGAGCTCAGTGTCATCATTTGAAAGGTTTGAAATA…	GISAID	H1N1	future	human
A/SriLanka/32/2024	ATGAAGGCAATACTAGTAGTTATGCTGTATACATTTACAACCGCAAATGCAGACACATTATGTATAGGTTATCATGCGAACAATTCAACAGACACTGTGGACACAGTACTAGAAAAGAATGTAACAGTAACACACTCTGTCAATCTTCTAGAAGACAAGCATAACGGAAAACTATGCAAACTAAGAGGGGTAGCCCCATTGCATTTGGGTCAATGTAACATTGCTGGCTGGATCCTGGGAAATCCAGAGTGTGAATCACTCTCCACAGCAAGATCATGGTCCTACATTGTGGAAACATCTAATTCAGACAATGGAACTTGTTACCCAGGAGATTTCATCAATTATGAGGAGCTAAGAGAGCAATTGAGCTCAGTGTCATCATTTGAAAGGTTTGAAATA…	GISAID	H1N1	future	human
A/Bangkok/P479/2024	ATGAAGGCAATACTAGTAGTTATACTGTATACAGTTACAACCACAAATGCAGACACATTATGTATAGGTTATCATGCGAACAATTCAACAGACACTGTGGACACAGTACTAGAAAAGAATGTAACAGTAACACACTCTGTCAATCTTCTAGAAGACAAACATAACGGAAAACTATGCAAACTAAGAGGGGTAGCCCCATTGCATTTGGGTCAATGTAATATTGCCGGCTGGATCCTGGGAAATCCCGAGTGTGAATCACTCTCCACAGCAAGATCATGGTCATACATTGTGGAAACATCTAATTCAGACAATGGAACGTGTTACCCAGGAAATTTCATCAATTATGAGGAGCTAAGAGAGCAATTGAGCTCAGTGTCATCATTTGAAAGGTTTGAAATA…	GISAID	H1N1	future	human
A/Timis/563634 200/2024	ATGAAGGCAATACTAGTAGTTATGCTGTATACATTTACAACCGCAAATGCAGACACATTATGTATAGGTTATCATGCGAACAATTCAACAGACACTGTGGACACAGTACTAGAAAAGAATGTAACAGTAACACACTCTGTCAATCTTCTAGAAGACAAGCATAACGGAAAACTATGCAAACTAAGAGGGGTAGCCCCATTGCATTTGGGTCAATGTAACATTGCTGGCTGGATCCTGGGAAATCCAGAGTGTGAATCACTCTCCACAGCAAGATCATGGTCCTACATTGTGGAAAAATCTAATTCAGACAATGGAACTTGTTACCCAGGAGATTTCATCAATTATGAGGAGCTAAGAGAGCAATTGAGCTCAGTGTCATCATTTGAAAGGTTTGAAATA…	GISAID	H1N1	future	human
A/Norway/01013/2024	ATGAAGGCAATACTAGTAGTTATGCTGTATACATTTACAACCGCAAATGCAGACACATTATGTATAGGTTATCATGCGAACAATTCAACAGACACTGTGGACACTGTATTAGAAAAGAATGTAACAGTAACACACTCTGTCAATCTTCTAGAAGACAAGCATAACGGAAAACTATGCAAACTAAGAGGGGTAGCCCCATTGCATTTGGGTCAATGTAACATTGCTGGCTGGATCCTGGGAAATCCAGAGTGTGAATCACTCTCCACAGCAAGATCATGGTCCTACATTGTGGAAACATCTAATTCAGACAATGGAACTTGTTACCCAGGAGATTTCATCAATTATGAGGAGCTAAGAGAGCAATTGAGCTCAGTGTCATCATTTGAAAAGTTTGAAATA…	GISAID	H1N1	future	human
A/NorthCarolina/14611/2024	ATGAAGGCAATACTAGTAGTCATGCTGTGTACATTTACAACCGCAAATGCAGACACATTATGTATAGGTTATCATGCGAACAATTCAACAGACACTGTGGACACAGTACTAGAAAAGAATGTAACAGTAACACACTCTGTCAATCTTCTAGAAGACAAGCATAACGGAAAACTATGCAAACTAAGAGGGGTAGCCCCATTGCATTTGGGTCAATGTAACATTGCTGGCTGGATCCTGGGAAATCCAGAGTGTGAATCACTCTCCACAGCAAGATCATGGTCCTACATTGTGGAAACATCTAATTCAGACAATGGAACTTGTTACCCAGGAGATTTCATCAATTATGAGGAGCTAAGAGAGCAATTGAGCTCAGTGTCATCATTTGAAAGGTTTGAAATA…	GISAID	H1N1	future	human
A/UnitedKingdom/14762/2024	ATGAAGGCAATACTAGTAGTTATGCTGTATACATTTACAACCGCAAATGCAGACACATTATGTATAGGTTATCATGCGAACAATTCAACAGACACTGTGGACACAGTACTAGAAAAGAATGTAACAGTAACACACTCTGTCAATCTTCTAGAAGACAAGCATGACGGAAAACTATGCAAACTAAGAGGGGTAGCCCCATTGCATTTGGGTCAATGTAACATTGCTGGCTGGATCCTGGGAAATCCAGAGTGTGAATCACTCTCCACAGCAAGATCATGGTCCTACATTGTGGAAACATCTAATTCAGATAATGGAACTTGTTACCCAGGAGATTTCATCAATTATGAGGAGCTAAGAGAGCAATTGAGCTCAGTGTCATCATTTGAAAGGTTTGAAATA…	GISAID	H1N1	future	human
A/Curacao/10082/2024	ATGAAGGCTATCATTGCTTTGAGCAACATTCTATGTCTTGTTTTCGCTCAAAAAATACCTGGAAATGACAATAGCACGGCAACGCTGTGCCTTGGGCACCATGCAGTACCAAACGGAACGATAGTGAAAACAATCACAAATGACCGAATTGAAGTTACTAATGCTACTGAGTTGGTTCAGAATTCATCAATAGGTAAAATATGCAACAGTCCTCATCAGATCCTTGATGGAGGGAACTGCACACTAGTAGATGCTCTATTGGGGGACCCTCAGTGTGACGGCTTTCAGAATAAGGAATGGGACCTTTTTGTTGAACGAAGCAGAGCCAACAGCAGCTGTTACCCTTATGATGTGCCAGATTATGCCTCCCTTAGGTCACTAGTTGCCTCATCCGGAACA…	GISAID	H3N2	future	human
A/Canberra/14/2024	ATGAAGGCTATCATTGCTTTGAGCAACATTCTATGTCTTGTTTTCGCTCAAAAAATACCTGGAAATGACAATAGCACGGCAACGCTGTGCCTTGGGCACCATGCAGTACCAAACGGAACGATAGTGAAAACAATCACAAATGACCGAATTGAAGTTACTAATGCTACTGAGTTGGTTCAGAATTCATCAATAGGTAAAATATGCAGCAGTCCTCATCAGATCCTTGATGGAGGGAACTGCACACTAATAGATGCTCTATTGGGGGACCCTCAGTGTGACGGCTTTCAGAATAAGGAATGGGACCTTTTTGTTGAACGAAGCAGAGCCAACAGCAGCTGTTACCCTTATGATGTGCCGGATTATGCCTCCCTTAGGTCACTAGTTGCCTCATCCGGAACA…	GISAID	H3N2	future	human
A/Bangkok/P458/2024	ATGAAGGCTATCATTGCTTTGAGCAACATTCTATGTCTTGTTTTCGCTCAAAAAATACCTGGAAATGACAATAGCACAGCAACGCTGTGCCTTGGGCACCATGCAGTACCAAACGGAACGATAGTGAAAACAATCACAAATGACCGAATTGAAGTTACTAATGCTACTGAGTTGGTTCAGAATTCATCAATAGGTAAAATATGCAACAGTCCTCATCAGATCCTTGATGGAGGGAACTGCACACTAATAGATGCTCTATTGGGGGACCCTCAGTGTGACGGCTTTCAAAATAAGGAATGGGACCTTTTTGTTGAACGAAGCAGAGCCAACAGCAGCTGTTACCCTTATGATGTGCCGGATTATGCCTCCCTTAGGTCACTAGTTGCCTCATCCGGAACA…	GISAID	H3N2	future	human
A/Hungary/1/2024	ATGAAGGCTATCATTGCTTTGAGCAACATTCTATGTCTTGTTTTCGCTCAAAAAATACCTGGAAATGACAATAGCACGGCAACGCTGTGCCTTGGGCACCATGCAGTGCCAAACGGAACGATAGTGAAAACAATCACAAATGACCGAATTGAAGTTACTAATGCTACTGAGTTGGTTCAGAATTCATCAATAGGTAAAATATGCAACAGTCCTCATCAGATCCTTGATGGAGGGAACTGCACACTAATAGATGCTCTATTGGGGGACCCTCAGTGTGACGGCTTTCAGAATAAGGAATGGGACCTTTTTGTTGAACGAAGCAGAGCCAACAGCAGCTGTTACCCTTATGATGTGCCGGATTATGCCTCCCTTAGGTCACTAGTTGCCTCATCCGGAACA…	GISAID	H3N2	future	human
A/Netherlands/10110/2024	ATGAAGGCTATCATTGCTTTGAGCAACATTCTATGTCTTGTTTTCGCTCAAAAAATACCTGGAAATGACAATAGCACGGCAACGCTGTGCCTTGGGCACCATGCAGTACCAAACGGAACGGTAGTGAAAACAATCACAAATGACCGAATTGAAGTTACTAATGCTACTGAGTTGGTTCAGAATTCATCAATAGGTAAAATATGCAACAGTCCTCATCAGATCCTTGATGGAGGGAACTGCACACTAATAGATGCTCTATTGGGGGACCCTCAGTGTGACGGCTTTCAAAATAAGGAATGGGACCTTTTTGTTGAACGAAGCAGAGCCAACAGCAGCTGTTACCCTTATGATGTGCCGGATTATGCCTCCCTTAGGTCACTAGTTGCCTCATCCGGAACA…	GISAID	H3N2	future	human
A/Norway/00732/2024	ATGAAAGCTATCATTGCTTTGAGCAACATTCTATGTCTTGTTTTCGCTCAAAAAATACCTGGAAATGACAATAGCACGGCAACGCTGTGCCTTGGGCACCATGCAGTACCAAACGGAACGGTAGTGAAAACAATCACAAATGACCGAATTGAAGTTACTAATGCTACTGAGTTGGTTCAGAATTCATCAATAGGTAAAATATGCAACAGTCCTCATCAGATCCTTGATGGAGGGAACTGCACACTAATAGATGCTCTATTGGGGGACCCTCAGTGTGACGGCTTTCAAAATAAGGAATGGGACCTTTTTGTTGAACGAAGCAGAGCCAACAGCAGCTGTTACCCTTATGATGTGCCGGATTATGCCTCCCTTAGGTCACTAGTTGCCTCATCCGGAACA…	GISAID	H3N2	future	human
A/Victoria/12/2024	ATGAAGGCTATCATTGCTTTGAGCAACATTCTATGTCTTGTTTTCGCTCAAAAAATACCTGGAAATGACAATAGCACGGCAACGCTGTGCCTTGGGCACCATGCAGTACCAAACGGAACGATAGTGAAAACAATCACAAATGACCGAATTGAAGTTACTAATGCTACTGAGTTGGTTCAGAATTCATCAATAGGTAAAATATGCAACAGTCCTCATCAGATCCTTGATGGAGGGAACTGCACACTAATAGATGCTCTATTGGGGGACCCTCAGTGTGACGGCTTTCAGAATAAGGAATGGGACCTTTTTGTTGAACGAAGCAGAGCCAACAGCAGCTGTTACCCTTATGATGTGCCGGATTATGCCTCCCTTAGGTCACTAGTTGCCTCATCCGGAACA…	GISAID	H3N2	future	human
A/Philippines/2/2024	ATGAAGGCTATCATTGCTTTGAGCAACATTCTATGTCTTGTTTTCGCTCAAAAAATACCTGGAAATGACAATAGCACGGCAACGCTATGCCTTGGGCACCATGCAGTACCAAACGGAACGATAGTGAAAACAATCACAAATGACCGAATTGAAGTTACTAATGCTACTGAGTTGGTTCAGAATTCATCAATAGGTAAAATATGCAACAGTCCTCATCAGATCCTTGATGGAGGGAACTGCACACTAATAGATGCTCTATTGGGGGACCCTCAGTGTGACGGCTTTCAGAATAAGGAATGGGACCTTTTTGTTGAACGAAGCAGAGCCAACAGCAGCTGTTACCCTTATGATGTGCCGGATTATGCCTCCCTAAGGTCACTAGTTGCCTCATCCGGAACA…	GISAID	H3N2	future	human
A/Yekaterinburg/2/2024	ATGAAGGCTATCATTGCTTTGAGCAACATTCTATGTCTTGTTTTCGCTCAAAAAATACCTGGAAATGACAATAGCACGGCAACGCTGTGCCTTGGGCACCATGCAGTACCAAACGGAACGATAGTGAAAACAATCACAAATGACCGAATTGAAGTTACTAATGCTACTGAGTTGGTTCAGAATTCATCAATAGGTAAAATATGCAACAGTCCTCATCAGATCCTTGATGGAGGGAACTGCACACTAATAGATGCTCTATTGGGGGACCCTCAGTGTGACGGCTTCCAGAATAAGGAATGGGACCTTTTTGTTGAACGAAGCAGAGCCAACAGCAGCTGTTACCCTTATGATGTGCCGGATTATGCCTCCCTTAGGTCACTAGTTGCCTCATCCGGAACA…	GISAID	H3N2	future	human
A/Oklahoma/14622/2024	ATGAAGGCTATCATTGCTTTGAGCAACATTCTATGTCTTGTTTTCGCTCAAAAAATACCTGGAAATGACAATAGCACGGCAACGCTGTGCCTTGGGCACCATGCAGTACCAAACGGAACGATAGTGAAAACAATCACAAATGACCGAATTGAAGTTACTAATGCTACTGAGTTGGTTCAGAATTCATCAATAGGTAAAATATGCAACAGTCCTCATCAGATCCTTGATGGAGGGAACTGCACACTAATAGATGCTCTATTGGGGGACCCTCAGTGTGACGGCTTTCAGAATAAGGAATGGGACCTTTTTGTTGAACGAAGCAGAGCCAACAGCAGCTGTTACCCTTATGATGTGCCGGATTATGCCTCCCTTAGGTCACTAGTTGCCTCATCCGGAACA…	GISAID	H3N2	future	human
A/swine/Wisconsin/1/1971	ATGAAGGCAATACTATTAGTCTTGTTATGTACATTTGAAGCCACAAATGCAGACACACTATGTATAGGTTATCATGCAAATAACTCAACTGACACTGTTGATACAGTACTAGAGAAGAATGTAACAGTAACACACTCTGTTAATCTGCTTGAAGACAGACATAACGGGAAACTATGTAAACTAGGGGGGATAGCCCCATTACACCTGGGTAAATGTAACATTGCCGGATGGCTTTTGGGAAACCCAGAATGTGAATTACTATTCACAGTAAGCTCATGGTCTTACATTGTGGAAACATCGAACTCAGACAATGGGACATGTTACCCAGGAGATTTCATCAATTATGAAGAGCTGAGAGAGCAGTTGAGCTCAGTGTCATCATTTGAAAGATTCGAGATA…	BVBRC	H1N1	historic	pig
A/swine/Minnesota/24/1975	ATGAAGGCAATACTATTAGTCTTGCTATGTACATTTGCAGCCACAAATGCAGACACACTATGTATAGGTTATCATGCAAATAATTCAACTGACACTGTTGATACAGTACTAGAAAAGAATGTAACAGTAACACACTCTGTTAACCTTCTTGAAGACAGACATAACGGGAAACTATGTAAACTAGGGGGGATAGCCCCATTGCACCTGGGTAAATGTAACATTGCCGGATGGCTTTTGGGAAACCCAGAATGTGAATTACTATTCACAGTAAGCTCATGGTCTTACATTGTGGAAACATCGAACTCAGACAATGGGACATGTTACCCAGGAGATTTCATCAATTATGAAGAGCTGAGAGAGCAGTTGAGCTCAGTGTCATCATTTGAAAGATTCGAGATA…	BVBRC	H1N1	historic	pig
A/swine/HongKong/299/1993	ATGAAGGCAATACTGGTAGTCTTGCTATATACATTTACAACGGGAAATGCAGACACATTATGTATAGGTTACCATGCAAATAATTCAACTGACACTGTTGACACAGTACTAGAAAAGAATGTAACAGTAACACACTCTGTTAACCTTCTAGAGGACAGACATAACGGGAAACTATGTAAACTAAGAGGGGTAGCCCCATTGCATTTGGGTAAATGTAACATTGCTGGATGGCTCCTGGGAAACCCAGAGTGTGAACTACTATTCACAGCAAGCTCATGGTCTTACATTGTGGAAACATCTAATTCAGACAATGGGACATGTTACCCAGGAGATTTCATCAATTATGAAGAGCTAAGAGAGCAGTTGAGCTCAGTGTCATCATTTGAAAGATTTGAGATA…	BVBRC	H1N1	historic	pig
A/swine/HongKong/8512/2001	ATGGAAGCAAAACTGTTTGTATTATTCTGTGCATTCACTGCACTGAAAGCTGACACCATTTGTGTAGGCTACCATGCTAACAATTCCACAGACACTGTCGACACAATACTGGAGAAAAATGTGACTGTTACCCATTCAGTTAATTTACTAGAAAACAGCCATAATGGAAAACTCTGCAGCCTGAATGGAAAGATCCCCTTACAACTGGGGAACTGCAACGTAGCAGGATGGATCCTTGGCAACCCAGAATGTGACTTGCTGCTCACAGCGAATTCGTGGTCTTACATAATAGAGACTTCAAATTCAAAAAATGGAGCATGCTACCCCGGAGAATTCGCTGATTATGAAGAGTTAAGGGAGCAGCTGAGTACAGTTTCTTCATTTGAAAGATTTGAAATT…	BVBRC	H1N1	historic	pig
A/swine/Beienrode/3053/2004	ATGGAAGTAAAACTGTTTGTATTATTCTGTGCATTCACTGCACTGAAAGCTGACACCATTTGTGTAGGCTACCATGCTAACAATTCCACAGACACTGTCGACACAATACTGGAGAAGAATGTGACTGTTACACATTCAGTTAACTTACTAGAAACCAGCCATAATGGAAAACTCTGTAGCCTGAATGGAAAGGCCCCCTTACAACTGGGGAACTGCAACGTAGCAGGATGGATTCTGGGCAACCCAGAATGTGACTTGCTGTTCACAGCGAATTCGTGGTCTTACATAATAGAGACTTCAGATTCAAAAAATGGAGCATGCTACCCCGGAGAATTCGCTGATTATGAAGAATTAAGGGAGCAGCTGAGTACAGTCTCTTCATTTGAAAGATTTGAAATT…	BVBRC	H1N1	historic	pig
A/swine/HongKong/72/2007	ATGGAAGCAAAACTGTTTGTATTATTCTGTGCATTCACTGCACTGAAAGCTGACACCATTTGTGTAGGCTACCATGCTAACAATTCCACAGACACTGTCGACACAATACTGGAGAAAAATGTGACTGTTACCCATTCAGTTAATTTACTAGAAAACAGCCATAATGGAAAACTCTGCAGCCTGAATGGAAAGATCCCATTACAACTGGGGAACTGCAACGTAGCAGGATGGATCCTTGGCAACCCAGAATGCGACTTGCTGCTCACAGCGGATTCATGGTCTTACATAATAGAGACTTCAAATTCAAAAAATGGAGCATGCTACCCCGGAGAATTTGCTAATTATGAAGAGTTAAGGGAGCAGCTGAGTACAGTTTCTTCATTTGAAAGATTTGAAATA…	BVBRC	H1N1	historic	pig
A/swine/Shandong/1012/2008	ATGGAAGCAAAACTGTTTGTATTATTCTGTGCATTCACTGCACTGAAAGCTGACACCATTTGTGTAGGCTACCATGCTAACAATTCCACAGACACTGTCGACACAATACTGGAGAAAAATGTGACTGTTACTCATTCAGTTAATTTACTGGAAAACAGCCATAATGGAAAACTCTGCAGCCTGAATGGGAAGATCCCCTTACAACTGGGGAACTGCAACGTAGCAGGATGGATCCTTGGCAACCCAAAATGTGACTTGCTGCTCACAGCGAATTCGTGGTCTTACATAATAGAGACTTCAAATTCAAAAAATGGAGCATGCTACCCCGGAGAATTCGCTGATTATGAAGAGTTAAAGGAGCAGCTGAGTACAGTTTCTTCATTTGAAAGATTTGAAATT…	BVBRC	H1N1	historic	pig
A/swine/Minnesota/SG1317/2008	ATGAAGGCAATAATAGTAGTCTTGCTATATACATTTGCAGCTGCAGATGCTGACACATTATGTATAGGCTATCATGCAAATAATTCAACTGACACTGTTGACACGGTACTAGAAAAGAATGTAACAGTAACACACTCGGTTAACCTTCTAGAAAACAAGCATGACGGAAAACTATGTAACCTAAAAGGGGTAGCCCCATTGCATTTGGGTAAATGTAACATTGCTGGATGGCTCTTGGGAAACCCAGAGTGTGAATCACTATTCACAGCAAGCTCATGGTCCTACATAGTGGAAACGCCTAATTCAGACAATGGGACATGTTACCCAGGAGATTTCATCAATTATGAGGAGCTAAGAGAGCATTTGAGCTCTGTGTCATCATTTGAAAGGTTTGAGATA…	BVBRC	H1N1	historic	pig
A/swine/HongKong/1559/2008	ATGGAAGCAAAACTGTTTGTATTATTCTGTGCATTCACTGCACTGAAAGCTGACACAATTTGTGTAGGCTACCATGCTAACAATTCCACAGACACTGTTGACACAATACTGGAGAAAAATGTGACTGTTACCCATTCAGTTAACTTACTAGAAAACAGCCATAATGGAAAACTCTGCAGCCTGAATGGAAAGATCCCATTGCAACTGGGGAACTGCAACGTAGCAGGATGGATCCTTGGCAACCCAGAATGTGACTTGCTGCTCACAGCGGATTCATGGTCTTACATAATAGAGACTTCAAATTCAAAAAATGGAGCATGCTACCCCGGAGAATTCGCTGATTATGAAGAGTTAAGGGAGCAGCTGAGTACAGTTTCCTCATTTGAAAGATTTGAAATT…	BVBRC	H1N1	historic	pig
A/swine/Iowa/A01049239/2010	ATGAAGGCAATACTAGTAGTTCTGCTATATACATTTGCAACCGCAAATGCAGACACATTATGTATAGGTTATCATGCGAACAATTCAACAGACACTGTAGACACAGTACTAGAAAAGAATGTAACAGTAACACACTCTGTTAACCTTCTAGAAGACAAGCATAACGGGAAACTATGCAAACTAAGAGGGGTAGCCCCATTGCATTTGGGTAAATGTAACATTGCTGGCTGGATCCTGGGAAATCCAGAATGTGAATCACTCTCCACAGCAAGCTCATGGTCCTACATTGTGGAAACATCTAGTTCAGACAATGGAACGTGTTACCCAGGAGATTTCATCGATTATGAGGAGCTAAGAGAGCAATTGAGCTCAGTGTCATCATTTGAAAGGTTTGAGATA…	BVBRC	H1N1	historic	pig
A/swine/Jiangsu/zg7/2010	ATGGAAGCAAAACTATTTGTATTATTCTGTGCATTCACTGCACTAAAAGCTGACACCATTTGTGTAGGCTACCATGCCAACAATTCCACAGACACTGTCGACACAATACTGGAGAAAAATGTGACTGTTACCCATTCAGTTAATTTACTGGAAAACAGCCATAATGGGAAACTCTGCAGCCTGAATGGAAAGATCCCCTTACAACTGGGGAACTGCAACGTAGCAGGATGGATCCTTGGCAACCCAAAATGTGACTTGCTGCTCACAGCGAATTCGTGGTCTTACATAATAGAGACTTCAAATTCAAAAAATGGAGCATGCTACCCCGGAGAATTCGCTGATTATGAAGAGTTAAAGGAGCAGCTGAGTACAGTTTCTTCATTTGAAAGATTTGAAATT…	BVBRC	H1N1	historic	pig
A/swine/Molbergen/12127/2010	ATGGAAGCAAAATTGTTTGTATTATTCTGTGCATTCACTGCATTGAAAGCTGACACCATTTGTGTAGGCTATCATGCTAACAACTCCACAGACACTGTCGACACAATACTGGAGAAGAATGTGACTGTTACCCATTCAGTTAATTTACTAGAAAACAGCCACAATGGAAAACTCTGCAGCCTGAATGGAAAGGCCCCCTTACAACTGGGAAACTGCAACGTAGCGGGATGGATCCTTGGCAACCCAGAATGTGACTTGCTGCTCACAGCGAATTCATGGTCTTACATAATAGAGACTTCAAATTCAAAAAATGGAGCATGCTATCCTGGAGAATTCGCTGATTATGAAGAATTAAGAGAGCAGCTGAGTGCTGTTTCTTCATTTGAAAGATTTGAAATT…	BVBRC	H1N1	historic	pig
A/swine/Mississippi/A01202593/2011	ATGAAGGCAATAATAGTAGTCTTGCTATATACATTTGCAACTGCAGATGCTGACACATTATGTATAGGCTATCATGCAAATAATTCAACTGACACTGTTGACACGGTACTAGAAAAGAATGTAACAGTAACACACTCTGTTAACCTTCTAGAAAACAAGCATGACGGAAAACTATGTAACCTAAAAGGGGTAGCCCCACTGCATTTGGGTAAATGTAACATCGCTGGATGGATCTTGGGAAACCCAGAGTGTGAATCACTATTCACAGTAAGCTCATGGTCCTACATAGTGGAAACGCCTAATTCAGACAATGGGATATGTTACCCAGGAAATTTCATCAATTATGAGGAGCTAAGAGAGCATTTGAGCTCTGTGTCATCATTTGAAAGGTTTGAGATA…	BVBRC	H1N1	historic	pig
A/swine/NorthCarolina/A01476862/2014	ATGAAGGCAATACTAGTAGTCCTGCTATATGCATTTACAACTGCAAATGCCGACACATTATGTATAGGCTATCATGCGAACAATTCAACTGACACCGTAGACACAGTACTAGAAAAGAATGTAACAGTAACACACTCTGTCAACCTTCTAGAAAACAGGCATAATGGGAAACTATGTAAACTAAGAGGGGTAGCTCCATTGCATTTGGGTAAATGTAACATTGCTGGCTGGCTCCTGGGAAATCCAGAGTGTGAATCACTCTCCACAGCAAACTCATGGTCCTACATTGTGGAAACATCCAATTCAGACAATGGGACGTGTTACCCAGGAGATTTCATCAATTATGAGGAGCTAAGAGAGCAATTGAGCTCAGTGTCATCATTTGAAAGATTTGAGATA…	BVBRC	H1N1	historic	pig
A/swine/Italy/78383/2020	ATGAAAGCTAAACTATTTGTATTATTCTGTGCATTCACTGCACTGGAAGCTGACACCATTTGTGTGGGCTACCATGCTAACAATTCCACAGACACTGTCGACACAATACTAGAGAAGAATGTTACTGTTACCCATTCAGTTAATCTACTAGAAAACAGCCATAATGGAAAACTCTGCAGCATGAATGGGAATGCCCCCTTACAACTAGGAGACTGCGATGTAGCAGGATGGATTCTTGGCAACCCAGAATGTGACTTTCTGCTAACAGCGAATTCGTGGTCTTACATAATAGAGGCTTCAAATCCAAAAAATGGAGCATGCTACCCCGGAGAATTCGCTGATTATGAGGAATTAAGAGAGCAGCTGAGTACAGTTTCTTCATTGGAAAGATTTGAAATT…	BVBRC	H1N1	historic	pig
